# Deep intravital brain tumor imaging enabled by tailored three-photon microscopy and analysis

**DOI:** 10.1101/2023.06.17.545350

**Authors:** Marc Cicero Schubert, Stella Judith Soyka, Amr Tamimi, Emanuel Maus, Robert Denninger, Niklas Wissmann, Ekin Reyhan, Svenja Kristin Tetzlaff, Carlo Beretta, Michael Drumm, Julian Schroers, Alicia Steffens, Jordain Walshon, Kathleen McCortney, Sabine Heiland, Anna Golebiewska, Felix Tobias Kurz, Wolfgang Wick, Frank Winkler, Anna Kreshuk, Thomas Kuner, Craig Horbinski, Robert Prevedel, Varun Venkataramani

**Author notes:** These authors contributed equally (Marc Cicero Schubert, Stella Judith Soyka, Amr Tamimi). These authors contributed equally (Robert Prevedel, Varun Venkataramani).

## Abstract

Intravital two-photon microscopy has emerged as a powerful technology to study brain tumor biology and its temporal dynamics, including invasion, proliferation and therapeutic resistance in the superficial layers of the mouse cortex. However, intravital microscopy of deeper cortical layers and especially the subcortical white matter, an important route of glioblastoma invasion and recurrence, has not yet been feasible due to low signal-to-noise ratios, missing spatiotemporal resolution and the inability to delineate myelinated axonal tracts. Here, we present a tailored intravital microscopy and artificial intelligence-based analysis methodology and workflow that enables routine deep imaging of glioblastoma over extended time periods, named Deep3P. We show that three-photon microscopy, adaptive optics, as well as customized deep learning-based denoising and machine learning segmentation together allow for deep brain intravital investigation of tumor biology up to 1.2 mm depth. Leveraging this approach, we find that perivascular invasion is a preferred invasion route into the corpus callosum as compared to intracortical glioblastoma invasion and uncover two vascular mechanisms of glioblastoma migration in the white matter. Furthermore, we can define an imaging biomarker of white matter disruption during early glioblastoma colonization. Taken together, Deep3P allows for an efficient and non-invasive investigation of brain tumor biology and its tumor microenvironment in unprecedented deep white and gray matter of the living mouse, opening up novel opportunities for studying the neuroscience of brain tumors and other model systems.
