## Supplementary Table 1 for "Deep intravital brain tumor imaging enabled by tailored three-photon microscopy and analysis"

### Sheet: Sheet1
Patient ID	IDH1 Status	Original Location of Tumor	Extent of Corpus Callosum Infiltration
1	wt	L. Temporal	few scattered tumor cells
2	wt	R. Frontal/ Parietal	massive tumor burden
3	mut	L. Frontal	heavy tumor burden
4	wt	R. Frontal-temporal	no tumor
5	wt	R. Parietal/occipital	no tumor
6	wt	R. Temporal	heavy tumor burden
7	wt	R. Temporal	no tumor
8	wt	R. Frontal and parietal	massive tumor burden
9	wt	L. Frontal	few scattered tumor cells
10	mut	R. Frontoparietal	massive tumor burden
11	wt	L. Parieto-temporal	heavy tumor burden
12	wt	R. Frontal	massive tumor burden
13	wt	R. Temporal	massive tumor burden
14	wt	R. Frontal	massive tumor burden
15	wt	R. Occipital-parietal	massive tumor burden
16	mut	L. Parieto-occipital	massive tumor burden
17	wt	L. Parietal	massive tumor burden
18	wt	R. Parietal	no tumor
19	wt	L. Frontal	heavy tumor burden
20	wt	R. Frontal	massive tumor burden
21	wt	R. Frontotemporal	heavy tumor burden
22	wt	Corpus Collosum	massive tumor burden
23	wt	L. Temporal	heavy tumor burden
24	wt	L. Temporal	no tumor
25	wt	R. Parieto-occipital	massive tumor burden
26	wt	R. Parietal	massive tumor burden
27	wt	R. Temporal	massive tumor burden
28	wt	L. Temporal	heavy tumor burden
29	wt	R. Fronto-temporal	massive tumor burden
30	wt	L. Frontal	few scattered tumor cells
31	wt	R. Frontal and parietal	moderate tumor burden
32	wt	L. Temporo-occipital	no tumor
33	wt	R. Temporal (largest), R. Hippocampus, and L. Occipital	few scattered tumor cells
34	wt	R. Temporal	no tumor
35	mut	L. Frontal lobe and basal ganglia	massive tumor burden
36	wt	R. Temporal	massive tumor burden
37	mut	R. Frontal and parietal	massive tumor burden
38	wt	L. Frontal	heavy tumor burden
39	wt	L. Temporo-parietal	few scattered tumor cells
40	wt	L. Temporo-parietal	no tumor
41	wt	R. Parietal	heavy tumor burden
42	wt	R. Fronto-temporal	heavy tumor burden
43	wt	R. Frontotemporal	massive tumor burden
44	wt	R. Parieto-occipital	massive tumor burden
45	wt	R. Frontal	massive tumor burden
46	mut	L. Frontal	massive tumor burden
47	wt	R. Frontal	massive tumor burden
48	wt	R. Parietal	massive tumor burden
49	mut	R. Frontal	massive tumor burden
50	idh2 mut	L. Frontal	massive tumor burden
