## Supplementary Table 3 for "Deep intravital brain tumor imaging enabled by tailored three-photon microscopy and analysis"

### Sheet: Sheet3
Imaging mode / type	Imaging depth start (﻿µm)	Power at sample surface (mW)	Image FOV (﻿µm3)	Number of pixels / z-depth increment (﻿µm)	Pixel dwell time (﻿µs)	Frames averaged
Corpus Callosum timelapse imaging	870-970	30-120	320x320x(90-170)	512x512/4	10-12.5	3-5
Whole brain stacks from surface (cortex)	0-100	2-40	81.4x81.4x(850-970) 320x320x(850-970)	256x256/4 512x512/4	10-15	10 3
Small process high resolution cells	840-975	30-70	74x74x(30-45) Or 120x120x(30-45)	512x512/1.5	10	3
Adaptive optics optimization	Centered or towards the top of the desired volume.	Typically slightly higher than corresponding region since only one frame is acquired.	Depending on optimization feature (cell soma etc.). Typically 42x42 (single plane) to 74x74	128x128 or 256x256	10-12.5	1
